# Tumor mutational landscape is a record of the pre-malignant state

**DOI:** 10.1101/517565

**Authors:** Kirsten Kübler, Rosa Karlić, Nicholas J. Haradhvala, Kyungsik Ha, Jaegil Kim, Maja Kuzman, Wei Jiao, Sitanshu Gakkhar, Kent W. Mouw, Lior Z. Braunstein, Olivier Elemento, Andrew V. Biankin, Ilse Rooman, Mendy Miller, Wouter R. Karthaus, Christopher D. Nogiec, Edouard Juvenson, Edward Curry, Mari Mino- Kenudson, Leif W. Ellisen, Robert Brown, Alexander Gusev, Cristian Tomasetti, Martijn P. Lolkema, Neeltje Steeghs, Carla van Herpen, Hong-Gee Kim, Hwajin Lee, Kristian Vlahoviček, Bradley E. Bernstein, Charles L. Sawyers, Katherine A. Hoadley, Edwin Cuppen, Amnon Koren, Peter F. Arndt, David N. Louis, Lincoln D. Stein, William D. Foulkes, Paz Polak, Gad Getz, on behalf of the PCAWG Pathology and Clinical Correlates Working Group, and the ICGC/TCGA Pan-Cancer Analysis of Whole Genomes Network

**Affiliations:** Broad Institute of MIT and Harvard, Cambridge, Massachusetts, USA; Center for Cancer Research, Massachusetts General Hospital, Charlestown, Massachusetts, USA; Harvard Medical School, Boston, Massachusetts, USA; Bioinformatics Group, Division of Molecular Biology, Department of Biology, Faculty of Science, University of Zagreb, Zagreb, Croatia; Biomedical Knowledge Engineering Laboratory, Seoul National University, Seoul, South Korea; Interdisciplinary Program of Medical Informatics, College of Medicine, Seoul National University, Seoul, South Korea; Adaptive Oncology Initiative, Ontario Institute for Cancer Research, Toronto, Ontario, Canada; Canada’s Michael Smith Genome Sciences Centre, BC Cancer Agency, Vancouver, British Columbia, Canada; Department of Radiation Oncology, Brigham & Women’s Hospital and Dana Farber Cancer Institute, Boston, Massachusetts, USA; Department of Radiation Oncology, Memorial Sloan Kettering Cancer Center, New York, New York, USA; Institute for Computational Biomedicine, Weill Cornell Medical College, New York, New York, USA; Caryl and Israel Englander Institute for Precision Medicine, Weill Cornell Medical College, New York, New York, USA; Sandra and Edward Meyer Cancer Center, Weill Cornell Medical College, New York, New York, USA; Wolfson Wohl Cancer Research Centre, Institute of Cancer Sciences, University of Glasgow, Garscube Estate, Switchback Road, Bearsden, Glasgow, UK; Laboratory of Medical and Molecular Oncology, Oncology Research Center, Vrije Universiteit Brussel, Laarbeeklaan, Brussels, Belgium; Human Oncology and Pathology Program, Memorial Sloan Kettering Cancer Center, New York, New York, USA; Department of Oncological Sciences, Tisch Cancer Institute, Icahn School of Medicine at Mount Sinai, New York, New York, USA; McGill University Health Centre, McGill University, Montreal, Quebec; Department Surgery and Cancer, Imperial College London, London, United Kingdom; Department of Pathology, Massachusetts General Hospital, Boston, Massachusetts, USA; Institute of Cancer Research, Sutton, United Kingdom; Division of Genetics, Department of Medicine, Brigham and Women’s Hospital, Boston, Massachusetts, USA; Dana Farber Cancer Institute, Harvard Medical School, Boston, Massachusetts, USA; Sidney Kimmel Cancer Center at Johns Hopkins, The Johns Hopkins Medical Institutions, Baltimore, Maryland, USA; Division of Biostatistics and Bioinformatics, Department of Oncology, The Johns Hopkins Medical Institutions, Baltimore, Maryland, USA; Department of Biostatistics, The Johns Hopkins Bloomberg School of Public Health, Baltimore, Maryland, USA; Department of Medical Oncology, Erasmus MC Cancer Institute, Erasmus University Medical Center, Rotterdam, The Netherlands; Department of Medical Oncology, The Netherlands Cancer Institute, Antoni van Leeuwenhoek, Amsterdam, The Netherlands; Radboud University Medical Center, Nijmegen, the Netherlands; Dental Research Institute, School of Dentistry, Seoul National University, Seoul, South Korea; Howard Hughes Medical Institute, Chevy Chase, Maryland, USA; Department of Genetics, Lineberger Comprehensive Cancer Center, The University of North Carolina at Chapel Hill, Chapel Hill, North Carolina, USA; Hartwig Medical Foundation, Science Park 408, Amsterdam, The Netherlands; Center for Molecular Medicine and Oncode Institute, University Medical Center Utrecht, Heidelberglaan 100, Utrecht, The Netherlands; Department of Molecular Biology and Genetics, Cornell University, Ithaca, New York, USA; Department of Computational Molecular Biology, Max Planck Institute for Molecular Genetics, Ihnestr. 63/73, 14195 Berlin, Germany; Department of Molecular Genetics, University of Toronto, Toronto, Ontario, Canada; Department of Human Genetics, McGill University, Montreal, Quebec, Canada; Lady Davis Institute for Medical Research and Research Institute McGill University Health Centre, McGill University, Montreal, Quebec, Canada; Department of Genetics and Genomic Sciences, Icahn School of Medicine at Mount Sinai, New York, New York, USA; Department of Pathology, Tisch Cancer Institute, Icahn School of Medicine at Mount Sinai, New York, New York, USA; Department of Medicine, Hematology and Medical Oncology, Tisch Cancer Institute, Icahn School of Medicine at Mount Sinai, New York, New York, USA

## Abstract

Chromatin structure has a major influence on the cell-specific density of somatic mutations along the cancer genome. Here, we present a pan-cancer study in which we searched for the putative cancer cell-of-origin of 2,550 whole genomes, representing 32 cancer types by matching their mutational landscape to the regional patterns of chromatin modifications ascertained in 104 normal tissue types. We found that, in almost all cancer types, the cell-of-origin can be predicted solely from their DNA sequences. Our analysis validated the hypothesis that high-grade serous ovarian cancer originates in the fallopian tube and identified distinct origins of breast cancer subtypes. We also demonstrated that the technique is equally capable of identifying the cell-of-origin for a series of 2,044 metastatic samples from 22 of the tumor types available as primaries. Moreover, cancer drivers, whether inherited or acquired, reside in active chromatin regions in the respective cell-of-origin. Taken together, our findings highlight that many somatic mutations accumulate while the chromatin structure of the cell-of-origin is maintained and that this historical record, captured in the DNA, can be used to identify the often elusive cancer cell-of-origin.
