## Extended Data Table 1 for "Tumor mutational landscape is a record of the pre-malignant state"

### Sheet: Extended Data Table 1
Extended Data Table 1. Overview on tumor types and their most likely cell-of-origin as identified from the literature (see main text for citations) as well as by our approach based on 'aggregated tumor profiles'. Tumor types are ordered alphabetically according to their organ system. Colour coding is according to the best-matched normal tissue type identified by Random Forest regression (N/A, not…
Organ system	Tumor type	Abbreviation	Specimen count	Primary subtypes	Metastatic / recurrent subtypes	Contributing PCAWG projects	Color	Likely COO according to the literature	Closest available epigenome	Random Forest regression (RF)					Generalized linear model (GLM)
										Best-matched tissue	Type of best-match	% variance explained	p-value (next-best)	p-value (median tissue)	Best-matched tissue	Rank best-matched tissue by RFR when using GLM (% variance explained)	% variance explained
Biliary	Adenocarcinoma	Biliary-AdenoCA	34	4 Bilary cholangiocarcinoma, 8 Bilary papillary adenocarcinoma, 22 Bilary cholangiocarcinoma		BTCA-SG,LIRI-JP	#BFEFFF	Cholangiocyte	Epigenome of the biliary system N/A	Stomach mucosa	Metaplasia	69.3462	0.000976563	0.000976563	Stomach mucosa		68.831
Bladder	Transitional cell carcinoma	Bladder-TCC	23	8 Papillary transitional cell carcinoma, 15 Transitional cell carcinoma		BLCA-US	#BFEFFF	Bladder transitional cell	Epigenome of the bladder N/A	Stomach mucosa	No match	49.0208	0.539062	0.00751798	Placenta	Stomach mucosa, 3rd rank (49.05)	50.2464
Bone/SoftTissue	Sarcoma, bone	Bone-Osteosarc	35	35 Osteosarcoma NOS (synonym, Osteochondrosarcoma)		BOCA-UK	#FFD700	Cell of the osteogenic / chondrogenic lineage	Cell of the chondrogenic lineage	Stem cell-derived chondrocytes	Expected direct normal cell counterpart	63.5506	0.00110147	0.00110147	Stem cell-derived chondrocytes		64.5834
Bone/SoftTissue	Leiomyosarcoma, soft tissue	SoftTissue-Leiomyo	15	15 Leiomyosarcoma		SARC-US	#FFD700	Smooth muscle cell	Smooth muscle cell	Stomach smooth muscle	Expected direct normal cell counterpart	53.9522	0.0150701	0.0015036	Duodenum Smooth Muscle	Stomach smooth muscle, 2nd rank (54.30)	55.4125
Bone/SoftTissue	Liposarcoma, soft tissue	SoftTissue-Liposarc	19	19 Liposarcoma		SARC-US	#B52424	Cell of the adipogenic lineage	Cell of mesenchymal origin	Right Atrium	Proxy	14.4335	0.220364	0.00693121	Right Atrium		17.6148
Breast	Adenocarcinoma	Breast-AdenoCa	195	190 Infiltrating duct carcinoma, 2 Mucinous adenocarcinoma, 1 Medullary carcinonoma	2 Metastatic duct carcinoma	BRCA-EU,BRCA-UK,BRCA-US	#CD6090	Breast epithelial cell	Breast epithelial cell	Breast luminal cells mature	Expected direct normal cell counterpart	46.4233	0.0136719	0.000986735	Breast luminal cells mature		48.8163
Breast	Lobular carcinoma	Breast-LobularCa	13	13 Lobular carcinoma		BRCA-EU,BRCA-UK,BRCA-US	#CD6091	Breast epithelial cell	Breast epithelial cell	Breast luminal cells mature	Expected direct normal cell counterpart	19.0961	0.0185547	0.00101856	Breast luminal cells mature		22.67
Cervix	Squamous cell carcinoma	Cervix-SCC	18	18 Squamous cell carcinoma		CESC-US	#1E90FF	Squamous cervical cell	Squamous cell	Esophagus squamous tissue	Proxy	46.57	0.0826338	0.00623201	Esophagus squamous tissue		47.8864
CNS	Medulloblastoma	CNS-Medullo	141	21 Desmoplastic medulloblastoma, 27 Large cell medulloblastoma, 93 Medulloblastoma NOS		PBCA-DE	#7F7F7F	Granule neuronal-type cell, NSC	Brain cell	Brain germinal matrix	Expected direct normal cell counterpart	50.7	0.00110147	0.00110147	Fetal Brain Male	Brain germinal matrix, 2nd rank (49.78)	50.4812
CNS	Non-diffuse glioma	CNS-PiloAstro	89	89 Pilocytic astrocytoma		PBCA-DE	#7F7F7F	Glial cell (oligodendrocyte, astrocyte), NSC	Brain cell	Ganglion eminence derived neurospheres	Expected direct normal cell counterpart	43.11	0.00592041	0.00291466	Brain Anterior Caudate	Ganglion eminence derived neurospheres, 2nd rank (42.86)	42.8626
CNS	Diffuse glioma	CNS-GBM	39	30 Glioblastoma NOS	9 Recurrent glioblastoma NOS	GBM-US	#7F7F7F	Glial cell (oligodendrocyte, astrocyte), NSC	Brain cell	Ganglion eminence derived neurospheres	Expected direct normal cell counterpart	45.55	0.00111443	0.00111443	Cortex derived neurospheres	Ganglion eminence derived neurospheres, 2nd rank (43.12)	43.31
CNS	Diffuse glioma	CNS-Oligo	18	18 Oligodendroglioma		LGG-US	#7F7F7F	Glial cell (oligodendrocyte, astrocyte), NSC	Brain cell	Ganglion eminence derived neurospheres	Expected direct normal cell counterpart	46.25	0.00215288	0.00110147	Ganglion eminence derived neurospheres		47.73
Colon/Rectum	Adenocarcinoma	ColoRect-AdenoCA	52	8 Mucinous adenocarcinoma, Adenocarcinoma NOS		COAD-US,READ-US	#191970	Intestinal stem cell, committed progenitor cell	Rectal mucosa, colonic mucosa	Rectal mucosa	Expected direct normal cell counterpart	87.44	0.00299137	0.00101856	Rectal mucosa 31	Rectal mucosa 29, 2nd rank (86.31)	86.34
Esophagus	Adenocarcinoma	Eso-AdenoCa	97	97 Adenocarcinoma		ESAD-UK	#BFEFFF	Cell giving rise to Barrett's esophagus	Stomach mucosa	Stomach mucosa	Metaplasia	84.86	0.000976563	0.000976563	Stomach mucosa		83.09
Head/Neck	Squamous cell carcinoma	Head-SCC	56	56 Squamous cell carcinoma		HNSC-US,ORCA-IN	#8B2323	Hair follicle stem cell	Squamous cell	Esophagus squamous tissue	Proxy	78.84	0.000997122	0.000997122	Esophagus squamous tissue		80.47
Kidney	Renal cell carcinoma (proximal tubules)	Kidney-RCC	143	111 Clear cell adenocarcinoma, 31 Papillary carcinoma		KIRC-US,RECA-EU,KIRP-US	#FF4500	Epithelium of the proximal tubule	Kidney	Kidney	Expected direct normal cell counterpart	65.97	0.000976563	0.000976563	Kidney		58.29
Kidney	Renal cell carcinoma, chromophone (distal tubules)	Kidney-ChRCC	43	43 Renal cell carcinoma, chromophobe type		KICH-US	#FF4500	Epithelium of the collecting tubule	Kidney	Kidney	Expected direct normal cell counterpart	42.12	0.0325623	0.00291466	Kidney		43.4
Liver	Hepatocellular carcinoma	Liver-HCC	314	306 Hepatocellular carcinoma, 8 combined hepatocellular carcinoma & cholangiocarcinoma		LICA-FR,LIHC-US,LINC-JP,LIRI-JP	#006400	Hepatocyte, hepatic progenitor cell, hepatic stellate cell	Liver	Liver	Expected direct normal cell counterpart	86.25	0.000976563	0.000976563	Liver		84.67
Lung	Squamous cell carcinoma	Lung-SCC	47	46 Squamous cell carcinoma, 1 Basaloid squamous cell carcinoma		LUSC-US	#8B2323	Cells of the main bronchi	Squamous cell	Esophagus squamous tissue	Proxy	69.97	0.00302319	0.00119907	Esophagus squamous tissue		73.8
Lung	Adenocarcinoma	Lung-AdenoCA	37	2 Papillary carcinoma, 2 Mucinous adenocarcinoma, 1 Bronchiolo-alveolar carcinoma, non-mucinous, 23 Adenocarcinoma, 9 Adenocarcinoma with mixed subtypes		LUAD-US	#FFFFFF	Alveolar type II cell	Lung	Lung	Expected direct normal cell counterpart	69.3009	0.0654297	0.00111443	Lung		70.941
Lymphoid	Mature B-cell lymphoma	Lymph-BNHL	107	17 Burkitt lymphoma, 49 Diffuse large B-cell lymphoma, 36 Follicular lymphoma, 2 Malignant lymphoma NOS, 2 Marginal zone B-cell lymphoma, 1 Post-transplant lymphoproliferative disorder		DLBC-US,MALY-DE	#4daf4a	Cell of the B cell lineage	CD19+ B cell	CD19+ primary B cells	Expected direct normal cell counterpart	73.58	0.000997122	0.000997122	CD19+ primary B cells		73.75
Lymphoid	Chronic lymphocytic leukemia	Lymph-CLL	90	90 Chronic lymphocytic leukemia		CLLE-ES	#4daf4a	Cell of the B cell lineage	CD19+ B cell	CD19+ primary B cells	Expected direct normal cell counterpart	81.2	0.000976563	0.000976563	CD19+ primary B cells		79.95
Myeloid	Myeloproliferative neoplasm	Myeloid-MPN	26	9 Polycythemia vera, 1 Malignant mastocytosis, 12 Essential thrombocythemia, 4 Acute myeloid leukemia minimal differentiation		CMDI-UK	#CD6600	HSC, committed progenitor	CD34+ HSC	CD34+ primary hematopoetic stem cells GCSF mobilized male	Expected direct normal cell counterpart	45.82	0.00101856	0.00101856	CD34+ primary hematopoetic stem cells GCSF mobilized male		43.98
Myeloid	Acute myeloid leukemia	Myeloid-AML	10	9 Acute myeloid leukemia, 1 Essential thrombocythemia		CMDI-UK,LAML-KR	#CD6600	HSC, committed progenitor	CD34+ HSC	CD34+ primary hematopoetic stem cells	Expected direct normal cell counterpart	28.13	0.0544174	0.00228257	CD34+ primary hematopoetic stem cells		30.74
Ovary	Adenocarcinoma	Ovary-AdenoCA	110	101 Serous cystadenocarcinoma	9 Recurrent adenocarcinoma	OV-AU,OV-US	#FF8C69	Fallopian tube epithelium	Endometrial epithelial cell*	Endometrial secretory cell*	Proxy*	55.61	0.00690714	0.00105252	Endometrial follicular cell	Endometrial secretory cell, 2nd rank (56.59)	56.65
Pancreas	Adenocarcinoma	Panc-AdenoCA	232	60 Adenocarcinoma, 1 Acinar cell carcinoma, 4 Mucinous adenocarcinoma, 4 Adenosquamous carcinoma, 6 Invasive carcinoma arising in IPMN, 157 Pancreatic ductal carcinoma		PACA-AU,PACA-CA	#BFEFFF	Exocrine acinar cell that follow an ‘acinar-to-ductal’ metaplasia (ADM), ductal cell	Pancreas (i.e., enriched for acinar cells)	Stomach mucosa	Metaplasia	78.79	0.000976563	0.000976563	Stomach mucosa		79.18
Pancreas	Neuroendocrine tumor	Panc-Endocrine	81	81 Neuroendocrine carcinoma		PAEN-AU	#7A378B	Endocrine pancreatic cell	Pancreatic islet (i.e., enriched for endocrine cells)	Pancreatic islands	Expected direct normal cell counterpart	53.69	0.246094	0.00310579	Stomach mucosa	Pancreatic islands, 5th rank (53.68)	54.18
Prostate	Adenocarcinoma	Prost-AdenoCA	199	175 Adenocarcinoma, 19 Acinar cell carcinoma	5 Metastatic adenocarcinoma	EOPC-DE,PRAD-CA,PRAD-UK,PRAD-US	#87CEFA	Luminal prostate epithelial cell, basal prostate epithelial cell	Prostate	Prostate	Expected direct normal cell counterpart	77.66	0.000976563	0.000976563	Prostate		79.17
Skin	Melanoma	Skin-Melanoma	107	2 Malignant melanoma	10 Recurrent malignant melanoma, 95 Metastatic malignant melanoma	MELA-AU,SKCM-US	#000000	Melanocyte	Melanocyte	Melanocyte	Expected direct normal cell counterpart	80.85	0.000976563	0.000976563	Melanocyte		79.42
Stomach	Adenocarcinoma	Stomach-AdenoCA	68	14 Adenocarcinoma NOS, 4 Adenocarcinoma intestinal type, 8 Carcinoma diffuse type, 3 Mucinous adenocarcinoma, 22 Papillary adenocarcinoma, 17 Tubular adenocarcinoma		STAD-US, GACA-CN	#BFEFFF	Stem cell in the gastric glands	Stomach mucosa	Stomach mucosa	Expected direct normal cell counterpart	82.68	0.000986735	0.000986735	Stomach mucosa		81.44
Thyroid	Adenocarcinoma	Thy-AdenoCA	48	30 Papillary carcinoma, 17 Papillary carcinoma follicular variant, 1 Papillary carcinoma columnar cell		THCA-US	#9370DB	Thyroid cell	Thyroid	Thyroid	Expected direct normal cell counterpart	59.6	0.00100773	0.00100773	Esophagus squamous tissue	Thyroid, 2nd rank (47.21)	47.95
Uterus	Adenocarcinoma	Uterus-AdenoCA	44	24 Endometrioid adenocarcinoma, 20 Serous cystadenocarcinoma		UCEC-US	#FF8C69	Endometrial epithelial cell	Endometrial epithelial cell	Endometrial secretory cell	Expected direct normal cell counterpart	82.67	0.000986735	0.000986735	Endometrial secretory cell		81.99
