## Extended Data Table 3 for "Tumor mutational landscape is a record of the pre-malignant state"

### Sheet: Table Legend
Extended Data Table 3. Enrichment of GWAS hits in peaks of H3K27ac across distinct tissue types for breast cancer subtypes.
Sheet name	Legend
BRCA ERneg	Estimate of SNP-heritability for H3K27ac peaks using the summary statistic from a study on ER negative breast cancer risk (N=127,442)
BRCA ERpos	Estimate of SNP-heritability for H3K27ac peaks using the summary statistic from a study on ER positive breast cancer risk (N=175,475)
Column description
Annotation	See columns 'Epigenome mnemonic' and 'Standardized epigenome name' in Extended Data Table 2 for further explanation

### Sheet: BRCA ERneg
Annotation	% SNP	% h2	% h2 (se)	Enrichment	Enrichment (se)	Enrichment (p-value)	Coefficient	Coefficient (se)	Coefficient (Z-score)
Luminal Progenitors	0.0219352	0.215037	0.0924011	9.80327	4.21246	0.0392535	1.0217e-07	6.7627e-08	1.51079
Mature Luminal Breast cells	0.0248924	0.236781	0.0841097	9.51221	3.37894	0.0134792	1.03115e-07	5.88468e-08	1.75227
ESDR.H9.NEUR.PROG	0.01794	0.137602	0.0741686	7.67012	4.13426	0.114473	7.76549e-08	5.37904e-08	1.44366
ESDR.H1.NEUR.PROG	0.0149889	0.110165	0.0935127	7.34979	6.23881	0.314402	7.40397e-08	9.23559e-08	0.801678
ESC.4STAR	0.0175527	0.128553	0.0782318	7.32381	4.45696	0.163585	7.38221e-08	6.02887e-08	1.22448
IPSC.DF.19.11	0.0165682	0.114313	0.0907356	6.89954	5.4765	0.282506	6.45683e-08	7.81598e-08	0.826106
GI.STMC.GAST	0.0165744	0.114084	0.0733745	6.88314	4.42697	0.190272	6.89916e-08	6.29786e-08	1.09548
BRST.MYO	0.0364008	0.245215	0.0926213	6.73652	2.54448	0.0270115	9.3724e-08	4.07063e-08	2.30245
ESDR.H9.NEUR	0.0234777	0.157446	0.0794676	6.70617	3.38481	0.101564	6.55955e-08	4.83247e-08	1.35739
ESDR.CD56.ECTO	0.0225988	0.140691	0.0905784	6.22562	4.0081	0.200319	6.09392e-08	5.52685e-08	1.1026
ADRL.GLND.FET	0.0380149	0.224315	0.0931484	5.90073	2.45031	0.0501694	8.40333e-08	3.99989e-08	2.10089
KID.FET	0.0232305	0.135304	0.0707839	5.82439	3.04702	0.112451	6.55081e-08	3.79536e-08	1.726
Breast Basal Cells	0.0290745	0.165558	0.0794093	5.69427	2.73123	0.0948041	4.10233e-08	3.8015e-08	1.07914
OVRY	0.0232898	0.132595	0.0721029	5.69327	3.09591	0.130664	5.86677e-08	4.5975e-08	1.27608
GI.ESO	0.0179523	0.0982279	0.075452	5.47161	4.20292	0.291957	4.03656e-08	5.94808e-08	0.678633
LIV.ADLT	0.0394513	0.213716	0.0789545	5.41721	2.00131	0.0241803	6.60185e-08	4.4107e-08	1.49678
FAT.ADIP.NUC	0.0411604	0.222287	0.0873943	5.4005	2.12326	0.0421619	8.7283e-08	3.48013e-08	2.50804
MUS.SKLT.F	0.0404077	0.201714	0.077523	4.99197	1.91852	0.0411486	6.92921e-08	3.34619e-08	2.07078
MUS.HSMMT	0.0377866	0.188427	0.0838094	4.9866	2.21797	0.0674354	4.6079e-08	2.5474e-08	1.80886
GI.RECT.SM.MUS	0.027833	0.137587	0.0675784	4.9433	2.42799	0.111053	5.09668e-08	3.3848e-08	1.50575
BRN.GANGEM.DR.NRSPHR	0.0284548	0.140548	0.0757005	4.93934	2.66038	0.14444	5.15265e-08	3.41803e-08	1.50749
PANC	0.0209631	0.103345	0.0754132	4.92983	3.59742	0.277157	3.43224e-08	4.59039e-08	0.747701
GI.STMC.FET	0.0303508	0.149289	0.0987512	4.91878	3.25366	0.233909	5.08037e-08	4.47469e-08	1.13536
CRVX.HELAS3.CNCR	0.0401077	0.195849	0.100497	4.88309	2.50568	0.121709	5.07086e-08	3.70505e-08	1.36863
PLCNT.AMN	0.02545	0.123538	0.0882325	4.85416	3.46689	0.264356	3.57739e-08	4.14405e-08	0.863261
ESDR.H1.BMP4.TROP	0.0226373	0.109333	0.0808809	4.82978	3.57291	0.283465	3.46713e-08	4.30412e-08	0.805537
SPLN	0.0216008	0.104297	0.0731437	4.82841	3.38617	0.263986	3.24911e-08	5.06194e-08	0.641871
BRST.HMEC.35	0.0337789	0.157468	0.0886902	4.66172	2.62561	0.150241	3.24626e-08	3.01244e-08	1.07762
LNG.A549.ETOH002.CNCR	0.042192	0.196435	0.104834	4.65573	2.4847	0.138059	4.56587e-08	3.49291e-08	1.30718
BLD.CD19.PPC	0.0354217	0.163523	0.0702063	4.61645	1.98202	0.0708783	2.68335e-08	2.74528e-08	0.977439
MUS.LEG.FET	0.0364165	0.16758	0.0999407	4.60175	2.74438	0.197425	4.89686e-08	4.0307e-08	1.21489
SKIN.NHEK	0.0383132	0.176147	0.0873039	4.59755	2.27869	0.107353	3.47965e-08	2.58547e-08	1.34584
HRT.VENT.L	0.0235015	0.107859	0.0669604	4.58947	2.8492	0.213793	3.58621e-08	3.82919e-08	0.936544
MUS.TRNK.FET	0.0382381	0.175218	0.102462	4.58228	2.67957	0.191957	5.01609e-08	4.15969e-08	1.20588
GI.STMC.MUS	0.0308126	0.140756	0.0708893	4.56812	2.30066	0.12702	4.76651e-08	2.88287e-08	1.65339
BRST.HMEC	0.0328975	0.149756	0.0841103	4.55221	2.55674	0.153587	3.01521e-08	2.9343e-08	1.02757
MUS.SKLT.M	0.0380216	0.172334	0.0772342	4.53253	2.03132	0.0875612	4.94393e-08	2.71073e-08	1.82383
GI.DUO.SM.MUS	0.0355361	0.158606	0.0790209	4.46324	2.22368	0.124686	5.18392e-08	3.06063e-08	1.69374
HRT.VNT.R	0.0307387	0.134536	0.0769736	4.37675	2.50412	0.183096	3.96206e-08	2.9828e-08	1.3283
BLD.CD56.PC	0.0308443	0.133388	0.0628111	4.32455	2.03639	0.111882	1.48723e-08	2.44215e-08	0.608983
GI.S.INT.FET	0.0339083	0.144987	0.0896316	4.27584	2.64335	0.216249	3.18754e-08	3.24974e-08	0.980859
MUS.HSMM	0.0334101	0.142466	0.0854862	4.26417	2.5587	0.195396	2.9784e-08	2.87851e-08	1.0347
HRT.ATR.R	0.0212709	0.0905597	0.0656982	4.25745	3.08864	0.295661	2.2797e-08	3.66524e-08	0.621979
MUS.PSOAS	0.0244046	0.102791	0.0694243	4.21195	2.84473	0.263272	2.62889e-08	3.55397e-08	0.739707
LNG	0.0232211	0.0960191	0.0709456	4.135	3.05522	0.309709	2.2124e-08	3.88826e-08	0.568996
SKIN.PEN.FRSK.KER.03	0.0367801	0.150807	0.0905204	4.10024	2.46112	0.199639	2.32824e-08	2.76132e-08	0.843161
GI.RECT.MUC.29	0.0293197	0.119785	0.0726037	4.08547	2.47628	0.215007	3.14383e-08	3.912e-08	0.803637
IPSC.DF.6.9	0.0109155	0.0440863	0.0578905	4.03886	5.30349	0.567775	7.16522e-10	6.74444e-08	0.0106239
FAT.MSC.DR.ADIP	0.0495153	0.195892	0.0983001	3.9562	1.98525	0.121156	3.27619e-08	2.63436e-08	1.24364
BRN.GRM.MTRX	0.027509	0.106779	0.0771755	3.8816	2.80546	0.306133	2.24628e-08	3.18964e-08	0.704241
GI.L.INT.FET	0.0333778	0.12878	0.088682	3.85825	2.65691	0.282428	2.29078e-08	3.17446e-08	0.721629
BLD.CD3.PPC	0.0309913	0.11906	0.0670938	3.84172	2.16492	0.198922	5.74456e-09	2.4769e-08	0.231926
BONE.OSTEO	0.0442233	0.168547	0.0885119	3.81128	2.00147	0.144391	2.1954e-08	2.27282e-08	0.965935
ESDR.H1.BMP4.MESO	0.0139743	0.0532124	0.0693743	3.80788	4.96442	0.571686	1.00396e-08	6.52266e-08	0.153919
BRN.CRTX.DR.NRSPHR	0.03223	0.122198	0.0845675	3.79145	2.62388	0.294392	2.59465e-08	3.54322e-08	0.732286
IPSC.15b	0.0184656	0.0686921	0.0663572	3.72001	3.59356	0.45144	1.55531e-08	4.78895e-08	0.32477
ESC.H9	0.0133976	0.0496536	0.0611132	3.70617	4.56151	0.554233	6.85896e-09	5.58514e-08	0.122807
BLD.CD4.CD25I.CD127.TMEMPC	0.0223452	0.0825711	0.0566971	3.69525	2.53733	0.291589	-7.82048e-09	2.65959e-08	-0.294049
BLD.CD19.CPC	0.0306537	0.111771	0.0705377	3.64627	2.30112	0.251836	8.70971e-10	3.10714e-08	0.0280312
LNG.FET	0.0381048	0.138082	0.0983081	3.62373	2.57994	0.306823	3.33753e-08	3.35194e-08	0.995699
BLD.CD4.CD25M.IL17P.PL.TPC	0.030338	0.109565	0.0623257	3.61148	2.05438	0.205819	-6.79207e-10	2.31356e-08	-0.0293576
GI.CLN.MUC	0.0273071	0.0973332	0.0830733	3.56439	3.04219	0.402871	1.39994e-08	4.21281e-08	0.332306
GI.STMC.MUC	0.0351168	0.124837	0.0828881	3.55492	2.36036	0.281672	2.17488e-08	3.16551e-08	0.687055
BLD.CD4.CD25.CD127M.TREGPC	0.0269598	0.0957599	0.062303	3.55195	2.31096	0.272452	-4.82975e-09	2.53991e-08	-0.190154
THYM.FET	0.0324034	0.114984	0.0820589	3.54852	2.53242	0.316358	2.00845e-09	3.33488e-08	0.0602258
GI.DUO.MUC	0.0335369	0.118623	0.0763718	3.53709	2.27724	0.266896	1.90844e-08	3.26391e-08	0.584711
SKIN.PEN.FRSK.MEL.01	0.0216352	0.0752902	0.0833678	3.47999	3.85334	0.516731	-6.22855e-10	4.90359e-08	-0.012702
BLD.CD4.CD25M.CD45RO.MPC	0.0301453	0.104634	0.0610071	3.47099	2.02377	0.224629	-2.47899e-09	2.19394e-08	-0.112993
STRM.MRW.MSC	0.041072	0.142497	0.0849532	3.46945	2.0684	0.216673	1.72342e-08	2.36023e-08	0.730191
IPSC.20B	0.022094	0.0753384	0.0726527	3.40991	3.28835	0.463444	1.44389e-08	4.62899e-08	0.311923
GI.CLN.SM.MUS	0.0352185	0.119565	0.0737484	3.39494	2.09402	0.258311	2.02426e-08	2.51219e-08	0.805775
BLD.CD4.MPC	0.0305253	0.10293	0.0588735	3.37196	1.92868	0.221986	-3.83112e-09	2.12279e-08	-0.180475
BRN.FET.F	0.0258636	0.0865314	0.074329	3.34568	2.87389	0.416223	8.49275e-09	3.30893e-08	0.256661
THYM	0.0212132	0.0707019	0.0675706	3.33292	3.18531	0.466049	-1.66817e-08	3.94122e-08	-0.423261
STRM.CHON.MRW.DR.MSC	0.0439554	0.14572	0.0951971	3.31517	2.16577	0.269859	1.67792e-08	2.62033e-08	0.640346
BLD.CD4.CD25M.IL17M.PL.TPC	0.0363549	0.120184	0.0645023	3.30586	1.77424	0.195311	-1.78121e-09	1.891e-08	-0.0941941
GI.RECT.MUC.31	0.0308707	0.100721	0.0811752	3.26268	2.62953	0.389447	1.00771e-08	3.42245e-08	0.294442
BLD.CD4.NPC	0.0266021	0.086605	0.0603356	3.25557	2.26808	0.324125	-1.05483e-08	2.41892e-08	-0.436077
BLD.CD4.CD25M.TPC	0.0354256	0.115297	0.065153	3.25464	1.83915	0.223811	-4.63677e-09	1.99168e-08	-0.232807
GI.CLN.SIG	0.0238947	0.0776962	0.074085	3.25162	3.10048	0.469094	2.64188e-09	4.31031e-08	0.0612922
BRN.SUB.NIG	0.0373975	0.120378	0.0679221	3.21888	1.81622	0.222773	1.08644e-08	1.91733e-08	0.566643
ESC.H1	0.0156768	0.0501872	0.0693426	3.20137	4.42327	0.619967	5.1837e-10	6.10356e-08	0.00849291
ESC.HUES6	0.0241736	0.0770512	0.0779509	3.18741	3.22463	0.497852	1.04877e-08	4.4377e-08	0.236331
BLD.CD4.CD25M.CD45RA.NPC	0.0308838	0.0982636	0.0620139	3.18172	2.00797	0.280416	-9.15508e-09	2.01708e-08	-0.453878
BRN.INF.TMP	0.0361594	0.114447	0.0692909	3.16507	1.91627	0.259352	9.35321e-09	1.99778e-08	0.468181
BLD.CD8.MPC	0.0259474	0.0820489	0.0580263	3.16212	2.2363	0.337024	-1.33619e-08	2.38766e-08	-0.559622
Breast Stromal Cells	0.0256486	0.0807848	0.0876158	3.14967	3.41601	0.525086	-8.51776e-10	5.05638e-08	-0.0168456
BRN.NHA	0.0393231	0.123592	0.08653	3.14298	2.20049	0.318005	1.1098e-08	2.62338e-08	0.423044
BLD.DND41.CNCR	0.0316473	0.0990248	0.0754896	3.12901	2.38534	0.374375	6.08224e-11	2.65783e-08	0.00228843
PANC.ISLT	0.021267	0.0664097	0.0631887	3.12266	2.97121	0.474616	2.91484e-09	3.88643e-08	0.0750006
VAS.AOR	0.0155599	0.0478178	0.0585562	3.07315	3.76328	0.582713	-9.66654e-09	4.42415e-08	-0.218495
BLD.CD3.CPC	0.0198107	0.0598275	0.0564809	3.01996	2.85103	0.482228	-2.60363e-08	3.08685e-08	-0.843459
BLD.MOB.CD34.PC.M	0.0367273	0.109756	0.084702	2.98839	2.30624	0.385591	-3.59399e-09	3.25501e-08	-0.110414
BLD.GM12878	0.0284219	0.0841498	0.0685	2.96074	2.41012	0.417909	-1.41972e-08	3.34828e-08	-0.424016
BRN.ANG.GYR	0.0368139	0.108715	0.0685523	2.95309	1.86213	0.295152	6.20053e-09	2.00904e-08	0.308632
SKIN.NHDFAD	0.0331986	0.0980205	0.074744	2.95255	2.25142	0.374905	5.56362e-09	2.78216e-08	0.199975
BRN.HIPP.MID	0.0442309	0.130444	0.0736623	2.94916	1.6654	0.243616	6.35515e-09	1.74139e-08	0.364947
ESDR.CD56.MESO	0.0281914	0.0814164	0.0843268	2.88799	2.99123	0.52284	3.03754e-09	3.67844e-08	0.0825767
BRN.CING.GYR	0.0399212	0.114845	0.0721552	2.87679	1.80744	0.300416	4.05967e-09	1.93038e-08	0.210304
IPSC.18	0.0248468	0.071445	0.0739859	2.87542	2.97768	0.529211	4.3791e-09	3.98554e-08	0.109875
VAS.HUVEC	0.0368404	0.105552	0.0836472	2.86511	2.27053	0.401891	1.19197e-08	2.6995e-08	0.441551
BRN.ANT.CAUD	0.0382839	0.109605	0.0709047	2.86295	1.85208	0.315415	3.60915e-09	2.01388e-08	0.179214
LIV.HEPG2.CNCR	0.0362154	0.103084	0.0904002	2.84641	2.49618	0.453001	4.51351e-09	3.53012e-08	0.127857
MUS.SAT	0.0435953	0.123632	0.0901774	2.8359	2.06851	0.363659	4.57278e-09	2.35766e-08	0.193954
BLD.CD34.CC	0.0316843	0.0893252	0.0812223	2.81923	2.56349	0.477192	-1.27859e-08	3.64083e-08	-0.351179
BRN.DL.PRFRNTL.CRTX	0.0374431	0.105395	0.0718912	2.81482	1.92001	0.344963	2.90314e-09	2.18158e-08	0.133075
BLD.CD8.NPC	0.0281311	0.0788893	0.0590057	2.80434	2.09752	0.39293	-1.96458e-08	2.23893e-08	-0.877465
FAT.ADIP.DR.MSC	0.0519784	0.142181	0.0996472	2.73539	1.91709	0.353682	6.62845e-09	2.3228e-08	0.285365
BLD.CD15.PC	0.0372308	0.100739	0.0675528	2.70581	1.81443	0.346511	-1.80996e-08	2.32323e-08	-0.77907
LNG.IMR90	0.0335592	0.0900554	0.0823683	2.68348	2.45442	0.487288	1.86651e-09	2.85551e-08	0.0653652
ESDR.H1.MSC	0.0248952	0.066533	0.0877543	2.67252	3.52494	0.632997	-7.91415e-09	4.27949e-08	-0.184932
BLD.PER.MONUC.PC	0.0212933	0.0566552	0.0641547	2.6607	3.0129	0.582389	-3.48675e-08	3.37736e-08	-1.03239
HRT.FET	0.0408271	0.108625	0.087231	2.6606	2.13659	0.437525	7.8458e-09	2.23394e-08	0.35121
GI.S.INT	0.024875	0.0638945	0.0783314	2.56863	3.149	0.618137	-1.17583e-08	3.99458e-08	-0.294357
BLD.MOB.CD34.PC.F	0.0441155	0.110252	0.0875043	2.49916	1.98353	0.448627	-1.485e-08	2.69965e-08	-0.550072
SKIN.PEN.FRSK.FIB.02	0.0334938	0.0801473	0.0824618	2.3929	2.46201	0.567515	-1.16887e-08	2.7022e-08	-0.432561
ESDR.CD184.ENDO	0.0209172	0.0490747	0.071997	2.34614	3.442	0.696292	-6.09879e-09	4.60657e-08	-0.132393
BLD.CD34.PC	0.0223604	0.0521751	0.0742107	2.33337	3.31885	0.688557	-3.22814e-08	5.13758e-08	-0.628339
LNG.NHLF	0.028525	0.0645236	0.0738401	2.262	2.58861	0.620611	-8.63235e-09	3.04793e-08	-0.28322
BLD.CD14.MONO	0.0395787	0.0866748	0.0801136	2.18994	2.02416	0.553537	-2.86617e-08	2.76336e-08	-1.0372
BLD.CD14.PC	0.0392055	0.0842455	0.0753175	2.14882	1.9211	0.548036	-2.95286e-08	2.39013e-08	-1.23544
SKIN.PEN.FRSK.FIB.01	0.0379278	0.0806622	0.0831084	2.12673	2.19123	0.603265	-1.48309e-08	2.49783e-08	-0.59375
ESC.HUES64	0.0206532	0.0431974	0.0738229	2.09156	3.57441	0.760349	-1.05949e-08	4.79285e-08	-0.221056
ESC.I3	0.0256395	0.0485478	0.0761168	1.89348	2.96873	0.763061	-1.40699e-08	3.92447e-08	-0.358518
BLD.K562.CNCR	0.0316588	0.0571348	0.0909884	1.80471	2.87403	0.7786	-2.24633e-08	3.8295e-08	-0.586586
BRN.FET.M	0.0324179	0.0582592	0.0868082	1.79713	2.67778	0.766268	-1.84835e-08	3.35713e-08	-0.550574
ESC.HUES48	0.018654	0.0137884	0.0646163	0.739164	3.46393	0.93994	-3.26663e-08	4.40201e-08	-0.742077
ESC.WA7	0.0102708	-0.0104816	0.0496778	-1.02053	4.8368	0.674357	-6.94205e-08	5.96643e-08	-1.16352
SKIN.PEN.FRSK.KER.02	NA	NA	NA	NA	NA	NA	NA	NA	NA
SKIN.PEN.FRSK.MEL.03	NA	NA	NA	NA	NA	NA	NA	NA	NA
PLCNT.FET	NA	NA	NA	NA	NA	NA	NA	NA	NA

### Sheet: BRCA ERpos
Annotation	% SNP	% h2	% h2 (se)	Enrichment	Enrichment (se)	Enrichment (p-value)	Coefficient	Coefficient (se)	Coefficient (Z-score)
ESDR.H1.NEUR.PROG	0.0149889	0.336771	0.09337	22.4681	6.22929	0.00121094	5.53701e-07	1.88205e-07	2.94201
GI.STMC.GAST	0.0165744	0.311548	0.0879195	18.7969	5.30452	0.00116307	4.70774e-07	1.58798e-07	2.9646
GI.ESO	0.0179523	0.331642	0.0939573	18.4735	5.23372	0.00105667	4.85847e-07	1.58224e-07	3.07063
IPSC.DF.19.11	0.0165682	0.265796	0.079523	16.0426	4.79974	0.00253864	3.52028e-07	1.38126e-07	2.5486
PANC	0.0209631	0.303341	0.0879353	14.4702	4.19476	0.00185405	3.37198e-07	1.24e-07	2.71935
SPLN	0.0216008	0.310994	0.0951066	14.3974	4.40293	0.00329099	3.6079e-07	1.41567e-07	2.54854
VAS.AOR	0.0155599	0.223125	0.0570215	14.3398	3.66465	0.000529218	2.57229e-07	8.82526e-08	2.91469
KID.FET	0.0232305	0.311781	0.0734602	13.4212	3.16223	0.000210737	2.70665e-07	9.70561e-08	2.78875
Luminal Progenitors	0.0219352	0.290582	0.0775743	13.2473	3.53652	0.000673002	2.36791e-07	9.64388e-08	2.45535
GI.STMC.FET	0.0303508	0.402046	0.107489	13.2466	3.54156	0.00134962	3.17838e-07	1.13158e-07	2.80879
LNG	0.0232211	0.304258	0.0820739	13.1027	3.53446	0.00100445	2.87868e-07	9.85881e-08	2.91991
OVRY	0.0232898	0.298461	0.0763999	12.8151	3.28041	0.000506259	2.54108e-07	8.5914e-08	2.9577
Mature Luminal Breast cells	0.0248924	0.3129	0.0803828	12.5701	3.22922	0.000489478	2.32534e-07	9.09599e-08	2.55644
ESDR.H1.MSC	0.0248952	0.310763	0.0929867	12.4828	3.73512	0.00371154	2.47782e-07	1.12448e-07	2.20353
ESDR.CD56.ECTO	0.0225988	0.28039	0.0885365	12.4073	3.91775	0.00442735	2.23586e-07	1.01386e-07	2.2053
GI.CLN.MUC	0.0273071	0.332282	0.0955772	12.1683	3.50009	0.00200698	2.8869e-07	1.03381e-07	2.79248
HRT.ATR.R	0.0212709	0.252503	0.0706685	11.8708	3.32231	0.00153398	2.16787e-07	8.54487e-08	2.53704
GI.S.INT	0.024875	0.294784	0.082587	11.8506	3.32008	0.00149079	2.38566e-07	8.80802e-08	2.7085
ESDR.H1.BMP4.TROP	0.0226373	0.268184	0.0773083	11.847	3.41509	0.00219681	2.0779e-07	8.83072e-08	2.35304
GI.CLN.SIG	0.0238947	0.280787	0.0770455	11.751	3.22438	0.00128695	2.33194e-07	8.83134e-08	2.64053
ESDR.H9.NEUR.PROG	0.01794	0.210774	0.0661893	11.7488	3.68949	0.00481851	1.82997e-07	9.64163e-08	1.89799
LNG.FET	0.0381048	0.446109	0.0993826	11.7074	2.60814	0.000141613	2.80503e-07	7.96529e-08	3.52157
MUS.PSOAS	0.0244046	0.274684	0.0833658	11.2555	3.41599	0.00352208	1.98688e-07	8.08658e-08	2.457
PLCNT.AMN	0.02545	0.283485	0.0875547	11.1389	3.44026	0.00414758	1.93901e-07	9.5901e-08	2.02189
IPSC.DF.6.9	0.0109155	0.117922	0.040653	10.8032	3.72432	0.0104824	1.22748e-07	1.01884e-07	1.20478
MUS.LEG.FET	0.0364165	0.390533	0.113989	10.7241	3.13016	0.0038304	2.45226e-07	1.04193e-07	2.35357
GI.RECT.SM.MUS	0.027833	0.297847	0.0619831	10.7012	2.22696	4.76884e-05	2.05754e-07	6.3451e-08	3.24273
HRT.VENT.L	0.0235015	0.248684	0.0763391	10.5816	3.24826	0.00428695	1.87448e-07	8.72398e-08	2.14865
ADRL.GLND.FET	0.0380149	0.401037	0.100909	10.5495	2.65446	0.000608388	2.44839e-07	8.16241e-08	2.99959
GI.RECT.MUC.29	0.0293197	0.305113	0.0745509	10.4064	2.54269	0.000277244	2.10973e-07	7.10145e-08	2.97084
GI.RECT.MUC.31	0.0308707	0.311275	0.0828688	10.0832	2.68439	0.000846403	2.00776e-07	6.73851e-08	2.97953
GI.S.INT.FET	0.0339083	0.337856	0.0907061	9.9638	2.67504	0.00121047	1.98243e-07	6.72117e-08	2.94953
ESC.WA7	0.0102708	0.102148	0.0411468	9.94543	4.00619	0.026427	9.50655e-08	1.00219e-07	0.948579
BLD.CD34.PC	0.0223604	0.219088	0.102258	9.79804	4.57318	0.054657	1.59281e-07	1.5557e-07	1.02385
SKIN.PEN.FRSK.MEL.01	0.0216352	0.209267	0.0671376	9.67252	3.10317	0.00747116	1.33081e-07	8.12579e-08	1.63776
MUS.TRNK.FET	0.0382381	0.363398	0.11367	9.50355	2.97269	0.0076622	2.04903e-07	1.00125e-07	2.04647
GI.STMC.MUS	0.0308126	0.291464	0.0666491	9.45923	2.16305	0.000217475	1.75924e-07	5.64832e-08	3.11462
GI.STMC.MUC	0.0351168	0.331977	0.0907836	9.45351	2.58519	0.00122509	1.87581e-07	6.8033e-08	2.75721
GI.L.INT.FET	0.0333778	0.313638	0.0870191	9.3966	2.60709	0.00175751	1.75458e-07	6.3253e-08	2.77391
HRT.VNT.R	0.0307387	0.286602	0.0871115	9.32382	2.83394	0.00438196	1.68517e-07	7.15845e-08	2.3541
ESDR.H1.BMP4.MESO	0.0139743	0.128798	0.0532204	9.21677	3.80845	0.0309484	9.0287e-08	9.95779e-08	0.906697
FAT.ADIP.NUC	0.0411604	0.378402	0.0948896	9.19335	2.30536	0.000744676	2.02382e-07	6.91409e-08	2.92709
BRST.MYO	0.0364008	0.334225	0.0664056	9.1818	1.82429	2.23688e-05	1.53556e-07	5.69554e-08	2.69608
ESC.4STAR	0.0175527	0.160585	0.0562361	9.1487	3.20384	0.0112784	1.11226e-07	8.00524e-08	1.38941
GI.DUO.SM.MUS	0.0355361	0.323811	0.0748382	9.11219	2.10598	0.000234275	1.81635e-07	5.86642e-08	3.09618
PANC.ISLT	0.021267	0.192567	0.0577381	9.05471	2.71491	0.0031114	1.06476e-07	7.74845e-08	1.37415
LNG.IMR90	0.0335592	0.300532	0.0896737	8.95528	2.6721	0.00494712	1.28808e-07	8.41712e-08	1.53031
GI.DUO.MUC	0.0335369	0.289108	0.0793923	8.62057	2.36731	0.00164065	1.56239e-07	6.42812e-08	2.43055
GI.CLN.SM.MUS	0.0352185	0.300788	0.0696029	8.54062	1.97632	0.000303132	1.43428e-07	5.72462e-08	2.50546
BLD.PER.MONUC.PC	0.0212933	0.18074	0.0656108	8.4881	3.08128	0.0193346	1.08974e-07	8.98192e-08	1.21326
ESC.H9	0.0133976	0.113602	0.0439954	8.47932	3.28384	0.0235366	7.33006e-08	8.23854e-08	0.889728
LIV.HEPG2.CNCR	0.0362154	0.302914	0.0892404	8.36422	2.46416	0.00327389	1.50135e-07	6.36665e-08	2.35815
MUS.SKLT.F	0.0404077	0.333749	0.0987053	8.25954	2.44274	0.00374782	1.53444e-07	6.74526e-08	2.27483
SKIN.PEN.FRSK.FIB.02	0.0334938	0.271978	0.0701323	8.12026	2.09389	0.00161117	1.03224e-07	6.37947e-08	1.61806
MUS.SKLT.M	0.0380216	0.304624	0.0957352	8.01186	2.51791	0.00626816	1.30549e-07	6.02791e-08	2.16575
LIV.ADLT	0.0394513	0.313256	0.0762791	7.94032	1.9335	0.000348911	1.33271e-07	6.16405e-08	2.16206
ESC.H1	0.0156768	0.12252	0.0527295	7.81535	3.36354	0.0427498	6.42995e-08	8.6677e-08	0.741828
ESDR.CD56.MESO	0.0281914	0.21982	0.0629947	7.79742	2.23454	0.00298992	7.20442e-08	5.07893e-08	1.41849
FAT.MSC.DR.ADIP	0.0495153	0.383302	0.0822342	7.74108	1.66078	9.85493e-05	1.10688e-07	4.49354e-08	2.46327
LNG.A549.ETOH002.CNCR	0.042192	0.324408	0.0788294	7.68886	1.86835	0.000413925	1.08778e-07	4.57574e-08	2.37727
MUS.HSMM	0.0334101	0.256749	0.0814057	7.68477	2.43656	0.00814103	7.47071e-08	5.32753e-08	1.40228
MUS.HSMMT	0.0377866	0.284209	0.0786444	7.52141	2.08128	0.00284178	7.91868e-08	4.73133e-08	1.67367
ESDR.H9.NEUR	0.0234777	0.175573	0.0691116	7.47828	2.94371	0.0267073	6.95173e-08	7.57744e-08	0.917424
BLD.CD19.CPC	0.0306537	0.226945	0.0673888	7.40351	2.19839	0.00624045	1.14888e-07	7.09771e-08	1.61867
BLD.GM12878	0.0284219	0.210167	0.0539324	7.39457	1.89757	0.00195239	1.09336e-07	6.9125e-08	1.58172
BLD.K562.CNCR	0.0316588	0.233225	0.0858922	7.36682	2.71306	0.018739	1.02599e-07	8.30403e-08	1.23553
SKIN.PEN.FRSK.KER.03	0.0367801	0.270341	0.0741493	7.3502	2.01602	0.00157509	8.15525e-08	5.08784e-08	1.60289
ESDR.CD184.ENDO	0.0209172	0.15362	0.0744269	7.34418	3.55816	0.0693182	5.57301e-08	9.03072e-08	0.617117
BRST.HMEC	0.0328975	0.241099	0.0626787	7.32882	1.90528	0.000926991	6.47749e-08	5.03505e-08	1.28648
BRST.HMEC.35	0.0337789	0.247086	0.0676439	7.31481	2.00255	0.00151394	6.60089e-08	5.10976e-08	1.29182
BLD.CD3.CPC	0.0198107	0.144882	0.049523	7.3133	2.49981	0.0172303	6.40457e-08	6.56263e-08	0.975916
LNG.NHLF	0.028525	0.202795	0.0628798	7.10938	2.20438	0.00787118	4.69636e-08	6.75976e-08	0.694752
IPSC.15b	0.0184656	0.130861	0.0529349	7.08678	2.86668	0.033317	5.72221e-08	6.99662e-08	0.817855
BLD.CD34.CC	0.0316843	0.223811	0.0931423	7.0638	2.9397	0.0404562	8.18232e-08	9.17751e-08	0.891563
STRM.MRW.MSC	0.041072	0.287616	0.0651151	7.00274	1.58539	0.000350677	6.9753e-08	4.0617e-08	1.71734
BLD.MOB.CD34.PC.M	0.0367273	0.252917	0.0958636	6.88634	2.61014	0.0247345	9.1317e-08	7.71934e-08	1.18296
ESC.HUES6	0.0241736	0.165951	0.060983	6.86497	2.52271	0.0202098	6.04064e-08	5.91691e-08	1.02091
SKIN.PEN.FRSK.FIB.01	0.0379278	0.25973	0.0687842	6.84801	1.81355	0.00237856	6.10603e-08	5.63667e-08	1.08327
BONE.OSTEO	0.0442233	0.298177	0.0707313	6.74251	1.59941	0.000625224	6.31481e-08	4.4547e-08	1.41756
FAT.ADIP.DR.MSC	0.0519784	0.348694	0.0774827	6.70845	1.49067	0.00029524	7.5868e-08	4.05716e-08	1.86998
BLD.CD4.CD25I.CD127.TMEMPC	0.0223452	0.149437	0.0534221	6.68766	2.39076	0.0231073	5.70607e-08	6.06866e-08	0.940252
MUS.SAT	0.0435953	0.285459	0.0776032	6.54793	1.78008	0.00249355	5.8098e-08	3.67899e-08	1.57918
BLD.CD19.PPC	0.0354217	0.230022	0.0645367	6.49382	1.82195	0.00530603	1.00131e-07	5.97566e-08	1.67565
CRVX.HELAS3.CNCR	0.0401077	0.260118	0.0664323	6.4855	1.65635	0.000980934	7.07386e-08	4.2111e-08	1.67981
SKIN.NHDFAD	0.0331986	0.215087	0.0537056	6.4788	1.6177	0.00115589	3.37963e-08	4.94929e-08	0.682853
THYM.FET	0.0324034	0.209734	0.07412	6.4726	2.28741	0.0199871	6.61374e-08	6.33988e-08	1.0432
SKIN.NHEK	0.0383132	0.245958	0.0668061	6.41968	1.74368	0.00153479	4.75898e-08	4.58323e-08	1.03835
BRN.NHA	0.0393231	0.246437	0.0721386	6.26699	1.83451	0.00518507	3.95278e-08	5.19516e-08	0.760857
Breast Stromal Cells	0.0256486	0.16068	0.063524	6.26465	2.47671	0.035735	4.73882e-08	5.8998e-08	0.803217
THYM	0.0212132	0.132853	0.0498394	6.26275	2.34945	0.0303966	1.83526e-08	6.40404e-08	0.286579
BLD.MOB.CD34.PC.F	0.0441155	0.274216	0.0951675	6.21586	2.15723	0.016411	7.8059e-08	6.47604e-08	1.20535
STRM.CHON.MRW.DR.MSC	0.0439554	0.272966	0.0669563	6.21006	1.52328	0.000734173	4.7823e-08	3.39048e-08	1.41051
ESC.I3	0.0256395	0.157991	0.060114	6.16203	2.34458	0.026736	3.62217e-08	6.36616e-08	0.568972
IPSC.20B	0.022094	0.136102	0.0560554	6.16013	2.53714	0.0418275	4.19019e-08	5.92449e-08	0.707265
BLD.CD4.CD25.CD127M.TREGPC	0.0269598	0.163834	0.0594922	6.07697	2.2067	0.0270034	5.23217e-08	6.00851e-08	0.870794
BLD.CD14.MONO	0.0395787	0.23749	0.0740607	6.00045	1.87123	0.00952347	6.61672e-08	5.62593e-08	1.17611
ESC.HUES64	0.0206532	0.123121	0.0548302	5.96137	2.65481	0.0593617	2.71552e-08	6.51188e-08	0.417011
HRT.FET	0.0408271	0.242517	0.0780803	5.94009	1.91246	0.0114101	4.85375e-08	4.4989e-08	1.07888
IPSC.18	0.0248468	0.145795	0.0626585	5.86777	2.52179	0.0509126	4.06867e-08	6.01563e-08	0.67635
BRN.GRM.MTRX	0.027509	0.160386	0.0706065	5.83031	2.56667	0.0589439	1.16244e-08	7.00876e-08	0.165855
ESC.HUES48	0.018654	0.108597	0.0516192	5.82164	2.76719	0.0765652	2.32333e-08	6.43826e-08	0.360863
BLD.CD3.PPC	0.0309913	0.17605	0.0654289	5.68061	2.1112	0.0325513	4.43644e-08	5.80411e-08	0.764361
BLD.CD14.PC	0.0392055	0.222257	0.0698914	5.66902	1.7827	0.0114948	5.24544e-08	5.24663e-08	0.999772
Breast Basal Cells	0.0290745	0.163122	0.05066	5.61049	1.74242	0.00986269	3.94335e-08	4.28628e-08	0.919995
BLD.CD4.CD25M.IL17P.PL.TPC	0.030338	0.169022	0.0554165	5.5713	1.82664	0.0165301	4.20163e-08	4.71077e-08	0.89192
VAS.HUVEC	0.0368404	0.198485	0.0578027	5.3877	1.56901	0.00638632	2.37193e-08	4.51248e-08	0.525637
BLD.CD8.MPC	0.0259474	0.135952	0.049203	5.23952	1.89626	0.0315102	1.85809e-08	4.58339e-08	0.405397
BLD.CD4.NPC	0.0266021	0.139359	0.0509561	5.23864	1.91549	0.0338641	1.54306e-08	4.86549e-08	0.317144
BLD.CD56.PC	0.0308443	0.160373	0.0621041	5.19942	2.01347	0.0424163	2.17838e-08	5.36672e-08	0.405906
BLD.CD4.CD25M.CD45RO.MPC	0.0301453	0.156028	0.0567456	5.17586	1.8824	0.0323781	3.04829e-08	4.91664e-08	0.619994
BRN.GANGEM.DR.NRSPHR	0.0284548	0.139032	0.0662436	4.88606	2.32803	0.0914312	-2.69014e-08	5.82809e-08	-0.461583
BRN.CRTX.DR.NRSPHR	0.03223	0.156148	0.0780593	4.8448	2.42195	0.110241	-2.01703e-08	5.54008e-08	-0.36408
BLD.CD4.CD25M.CD45RA.NPC	0.0308838	0.149611	0.0507273	4.84431	1.64252	0.0249683	1.64788e-08	3.80401e-08	0.433195
BLD.CD8.NPC	0.0281311	0.134874	0.0472231	4.79449	1.67868	0.0298156	5.13021e-09	3.88546e-08	0.132036
BLD.CD4.MPC	0.0305253	0.145582	0.0539573	4.76923	1.76763	0.0393726	1.80639e-08	4.51498e-08	0.400089
BLD.CD4.CD25M.TPC	0.0354256	0.160283	0.055659	4.52451	1.57115	0.0301848	1.63421e-08	4.03486e-08	0.405023
BRN.FET.M	0.0324179	0.144301	0.0733213	4.45129	2.26175	0.131022	-2.90382e-08	5.16764e-08	-0.561923
BLD.CD15.PC	0.0372308	0.164506	0.0497466	4.41854	1.33617	0.0132083	6.12962e-09	3.44944e-08	0.177699
BLD.CD4.CD25M.IL17M.PL.TPC	0.0363549	0.159921	0.0528731	4.39889	1.45436	0.0240066	1.25298e-08	3.55551e-08	0.352405
BRN.FET.F	0.0258636	0.0990106	0.0624838	3.82819	2.4159	0.238976	-7.06758e-08	6.83805e-08	-1.03357
BLD.DND41.CNCR	0.0316473	0.109023	0.0526406	3.44495	1.66335	0.141274	-3.52391e-08	4.07203e-08	-0.865394
BRN.SUB.NIG	0.0373975	0.113408	0.0639539	3.03251	1.71011	0.228389	-7.08986e-08	4.79107e-08	-1.47981
BRN.HIPP.MID	0.0442309	0.117903	0.0658123	2.66563	1.48793	0.256859	-8.0687e-08	4.18631e-08	-1.9274
BRN.ANT.CAUD	0.0382839	0.0982756	0.0619105	2.56703	1.61714	0.326422	-9.22148e-08	5.05733e-08	-1.82339
BRN.INF.TMP	0.0361594	0.092207	0.0587459	2.55002	1.62464	0.335644	-9.39708e-08	5.09216e-08	-1.8454
BRN.DL.PRFRNTL.CRTX	0.0374431	0.0936511	0.0597137	2.50116	1.59479	0.342498	-1.03922e-07	5.24772e-08	-1.98033
BRN.CING.GYR	0.0399212	0.098277	0.0606454	2.46177	1.51913	0.330622	-9.51971e-08	4.59814e-08	-2.07034
BRN.ANG.GYR	0.0368139	0.0866552	0.0565569	2.35387	1.53629	0.372934	-1.0092e-07	4.85435e-08	-2.07895
SKIN.PEN.FRSK.KER.02	NA	NA	NA	NA	NA	NA	NA	NA	NA
SKIN.PEN.FRSK.MEL.03	NA	NA	NA	NA	NA	NA	NA	NA	NA
PLCNT.FET	NA	NA	NA	NA	NA	NA	NA	NA	NA
