## Extended Data Table 4 for "Tumor mutational landscape is a record of the pre-malignant state"

### Sheet: Extended Data Table 4
Extended Data Table 4. Overview on HMF metastatic tumor types and their most likely cell-of-origin as identified by our approach based on 'aggregated tumor profiles'. Tumor types are ordered alphabetically according to their organ system. Colour coding is according to the best-matched normal tissue type (NOS, not otherwise specified; CA, cancer; sarc, sarcoma; NET, neuroendocrine tumor). *When pe…
Organ system	Tumor type	Abbreviation	Matching PCAWG tumor type	Specimen count	Subtypes	Number of primary samples	Color	Random Forest regression (RF)
								Best-matched tissue	Type of best-match	% variance explained	p-value (next-best)	p-value (median tissue)
Biliary	Adenocarcinoma	Biliary-CA	Biliary-AdenoCA	55	21 Gall Bladder, 33 Cholangiocarcinoma, 1 Ampulla of Vater	1	#BFEFFF	Stomach mucosa	Metaplasia	77.41	0.000976562	0.000976562
Bladder	Transitional cell carcinoma	Urothelial-CA	Bladder-TCC	84	7 Urethra, 9 Pyelum, 60 Bladder, 8 NOS		#BFEFFF	Stomach mucosa	No match	63.5214	0.0809123	0.00118408
Bone/SoftTissue	Sarcoma	Bone-OsteoChondrosarc	Bone-Osteosarc	6	5 Osteosarcoma, 1 Chondrosarcoma		#FFD700	Stem cell-derived chondrocytes	Expected direct normal cell counterpart	41.5674	0.347656	0.00155289
Breast	Adenocarcinoma	Breast-CA	Breast-AdenoCa	463	33 ER-negative/HER2-positive, 1 ER-positive/HER2 unknown, 295 ER-positive/HER2-negative, 49 ER-positive/HER2-positive, 59 Triple negative, 26 Subtype unknown	41	#CD6090	Breast luminal cells mature	Expected direct normal cell counterpart	52.1819	0.00195312	0.000986735
Cervix	Cervical cancer	Cervix-CA	Cervix-SCC	23	23 Cervical cancer NOS	1	#1E90FF	Esophagus squamous tissue	Proxy	63.8109	0.0800781	0.0014801
CNS	Glioma	CNS-GL	CNS-GBM, CNS-PiloAstro, CNS-Oligo	49	45 Glioblastoma multiforme, 4 Glioma NOS	19	#7F7F7F	Ganglion eminence derived neurospheres	Expected direct normal cell counterpart	57.1251	0.00210503	0.0011277
Colon/Rectum	Adenocarcinoma	ColoRect-CA	ColoRect-AdenoCA	364	345 NOS, 1 Appendix, 16 Anal, 1 Sigmoid, 1 Ascending	14	#191970	Rectal mucosa	Expected direct normal cell counterpart	84.0933	0.00197347	0.00100773
Esophagus	Adenocarcinoma	Eso-Ca	Eso-AdenoCa	96	95 NOS, 1 Esophagus-Gastric junction	6	#BFEFFF	Stomach mucosa	Metaplasia	86.239	0.000976562	0.000976562
Head/Neck	Squamous cell carcinoma	Head-CA	Head-SCC	25	2 Tongue (SSC), 3 Hypopharyngeal, 2 Laryngeal, 6 Lip and Oral Cavity, 6 Nasal cavity and paranasal sinuses, 1 Nasopharyngal cancer, 3 Oropharyngeal, 2 NOS	4	#8B2323	Esophagus squamous tissue	Proxy	64.8009	0.00104095	0.00104095
Kidney	Renal cell carcinoma	Kidney-CA	Kidney-RCC, Kidney-ChRCC	66	4 NOS, 62 Renal Cell	3	#FF4500	Kidney	Expected direct normal cell counterpart	60.3759	0.00105252	0.00105252
Liver	Hepatocellular carcinoma	Liver-CA	Liver-HCC	33	21 Hepatocellular carcinoma, 12 NOS		#006400	Liver	Expected direct normal cell counterpart	84.7461	0.000976562	0.000976562
Lung	Squamous cell carcinoma	Lung-SLC	Lung-SCC	33	33 Squamous cell carcinoma	2	#8B2323	Esophagus squamous tissue	Proxy	73.5815	0.0661112	0.00242889
Lung	Adenocarcinoma	Lung-AdenoCA	Lung-AdenoCA	139	139 Adenocarcinoma	5	#FFFFFF	Lung	Expected direct normal cell counterpart	75.5463	0.460938	0.00116946
Lymphoid	B-cell lymphoma	Lymph-BNHL	Lymph-BNHL/HL	8	2 NOS, 1 Hodgkin Lymphoma, 4 Non-Hodgkin Lymphoma, 1 B cell tumor		#4daf4a	CD19+ primary B cells	Expected direct normal cell counterpart	80.443	0.000976562	0.000976562
Ovary	Adenocarcinoma	Ovary-CA	Ovary-AdenoCA	96	1 Tuba uterina, 1 extraovarian serous carcinoma, 94 NOS	2	#FF8C69	Endometrial secretory cell*	Proxy*	65.7923	0.00111443	0.00111443
Pancreas	Adenocarcinoma	Panc-CA	Panc-AdenoCA	56	56 NOS	1	#BFEFFF	Stomach mucosa	Metaplasia	77.3727	0.000976562	0.000976562
Pancreas	Neuroendocrine tumor	Panc-Endocrine	Panc-Endocrine	20	19 Pancreatic NET, 1 NOS		#1b54b7	Duodenum mucosa	No match	22.98	0.422852	0.00296021
Prostate	Adenocarcinoma	Prost-CA	Prost-AdenoCA	198	198 NOS	2	#87CEFA	Prostate	Expected direct normal cell counterpart	70.7999	0.000976562	0.000976562
Skin	Melanoma	Skin-Melanoma	Skin-Melanoma	171	2 Mucoscal Melanoma, 169 Melanoma	10	#000000	Melanocyte	Expected direct normal cell counterpart	80.9667	0.000976562	0.000976562
Stomach	Adenocarcinoma	Stomach-CA	Stomach-AdenoCA	29	1 Cardiacarcinoma, 28 NOS	1	#BFEFFF	Stomach mucosa	Expected direct normal cell counterpart	85.9727	0.000976562	0.000976562
Thyroid	Adenocarcinoma	Thy-CA	Thy-AdenoCA	12	12 NOS		#21d2db	Small Intestine	No match	44.3301	0.189453	0.00197347
Uterus	Adenocarcinoma	Uterus-CA	Uterus-AdenoCA	18	18 NOS	1	#FF8C69	Endometrial secretory cell	Expected direct normal cell counterpart	68.4757	0.000976562	0.000976562
