## Extended Data Table 2 for "Tumor mutational landscape is a record of the pre-malignant state"

### Sheet: Extended Data Table 2
Extended Data Table 2. Tissue types used for epigenomic profiling, divided into color-coded groups according to their functional features or originating organs (HSC, hematopoietic stem cell; Mesench, mesenchyme; Myosat, muscle satellite cells; Neurosph, neurosphere; Sm. Muscle, smooth muscle; AR, androgen receptor).
Source	Epigenome ID (EID)	Order	Group	Color	Epigenome mnemonic	Standardized epigenome name	Anatomic location	Cell type	Histone modifications and background sample
									H3K27ac	H3K27me3	H3K36me3	H3K4me1	H3K4me3	H3K9ac	H3K9me3	Input
Roadmap	E062	1	Blood & T-cell	#55A354	BLD.PER.MONUC.PC	Primary mononuclear cells from peripheral blood	BLOOD	PrimaryCell		X	X	X	X		X	X
Roadmap	E034	2	Blood & T-cell	#55A354	BLD.CD3.PPC	Primary T cells from peripheral blood	BLOOD	PrimaryCell		X	X	X	X		X	X
Roadmap	E045	3	Blood & T-cell	#55A354	BLD.CD4.CD25I.CD127.TMEMPC	Primary T cells effector/memory enriched from peripheral blood	BLOOD	PrimaryCell		X	X	X	X		X	X
Roadmap	E033	4	Blood & T-cell	#55A354	BLD.CD3.CPC	Primary T cells from cord blood	BLOOD	PrimaryCell		X	X	X	X		X	X
Roadmap	E044	5	Blood & T-cell	#55A354	BLD.CD4.CD25.CD127M.TREGPC	Primary T regulatory cells from peripheral blood	BLOOD	PrimaryCell		X	X	X	X		X	X
Roadmap	E043	6	Blood & T-cell	#55A354	BLD.CD4.CD25M.TPC	Primary T helper cells from peripheral blood	BLOOD	PrimaryCell		X	X	X	X		X	X
Roadmap	E039	7	Blood & T-cell	#55A354	BLD.CD4.CD25M.CD45RA.NPC	Primary T helper naive cells from peripheral blood	BLOOD	PrimaryCell		X	X	X	X		X	X
Roadmap	E041	8	Blood & T-cell	#55A354	BLD.CD4.CD25M.IL17M.PL.TPC	Primary T helper cells PMA-I stimulated	BLOOD	PrimaryCell		X	X	X	X		X	X
Roadmap	E042	9	Blood & T-cell	#55A354	BLD.CD4.CD25M.IL17P.PL.TPC	Primary T helper 17 cells PMA-I stimulated	BLOOD	PrimaryCell		X	X	X	X		X	X
Roadmap	E040	10	Blood & T-cell	#55A354	BLD.CD4.CD25M.CD45RO.MPC	Primary T helper memory cells from peripheral blood 1	BLOOD	PrimaryCell		X	X	X	X		X	X
Roadmap	E037	11	Blood & T-cell	#55A354	BLD.CD4.MPC	Primary T helper memory cells from peripheral blood 2	BLOOD	PrimaryCell		X	X	X	X		X	X
Roadmap	E048	12	Blood & T-cell	#55A354	BLD.CD8.MPC	Primary T CD8+ memory cells from peripheral blood	BLOOD	PrimaryCell		X	X	X	X		X	X
Roadmap	E038	13	Blood & T-cell	#55A354	BLD.CD4.NPC	Primary T helper naive cells from peripheral blood	BLOOD	PrimaryCell		X	X	X	X		X	X
Roadmap	E047	14	Blood & T-cell	#55A354	BLD.CD8.NPC	Primary T CD8+ naive cells from peripheral blood	BLOOD	PrimaryCell		X	X	X	X		X	X
Roadmap	E029	15	HSC & B-cell	#678C69	BLD.CD14.PC	Primary monocytes from peripheral blood	BLOOD	PrimaryCell		X	X	X	X		X	X
Roadmap	E031	16	HSC & B-cell	#678C69	BLD.CD19.CPC	Primary B cells from cord blood	BLOOD	PrimaryCell		X	X	X	X		X	X
Roadmap	E035	17	HSC & B-cell	#678C69	BLD.CD43.PC	Primary hematopoietic stem cells	BLOOD	PrimaryCell		X	X	X	X		X	X
Roadmap	E051	18	HSC & B-cell	#678C69	BLD.MOB.CD34.PC.M	Primary hematopoietic stem cells G-CSF-mobilized Male	BLOOD	PrimaryCell		X	X	X	X		X	X
Roadmap	E050	19	HSC & B-cell	#678C69	BLD.MOB.CD34.PC.F	Primary hematopoietic stem cells G-CSF-mobilized Female	BLOOD	PrimaryCell		X	X	X	X		X	X
Roadmap	E036	20	HSC & B-cell	#678C69	BLD.CD34.CC	Primary hematopoietic stem cells short term culture	BLOOD	PrimaryCell		X	X	X	X		X	X
Roadmap	E032	21	HSC & B-cell	#678C69	BLD.CD19.PPC	Primary B cells from peripheral blood	BLOOD	PrimaryCell		X	X	X	X		X	X
Roadmap	E046	22	HSC & B-cell	#678C69	BLD.CD56.PC	Primary Natural Killer cells from peripheral blood	BLOOD	PrimaryCell		X	X	X	X		X	X
Roadmap	E030	23	HSC & B-cell	#678C69	BLD.CD15.PC	Primary neutrophils from peripheral blood	BLOOD	PrimaryCell		X	X	X	X		X	X
Roadmap	E026	24	Mesench	#B65C73	STRM.MRW.MSC	Bone Marrow Derived Cultured Mesenchymal Stem Cells	STROMAL_CONNECTIVE	PrimaryCulture		X	X	X	X		X	X
Roadmap	E049	25	Mesench	#B65C73	STRM.CHON.MRW.DR.MSC	Mesenchymal Stem Cell Derived Chondrocyte Cultured Cells	STROMAL_CONNECTIVE	PrimaryCulture		X	X	X	X		X	X
Roadmap	E025	26	Mesench	#B65C73	FAT.ADIP.DR.MSC	Adipose Derived Mesenchymal Stem Cell Cultured Cells	FAT	PrimaryCulture		X	X	X	X		X	X
Roadmap	E052	27	Myosat	#E67326	MUS.SAT	Muscle Satellite Cultured Cells	MUSCLE	PrimaryCulture		X	X	X	X		X	X
Roadmap	E055	28	Epithelial	#FF9D0C	SKIN.PEN.FRSK.FIB.01	Foreskin Fibroblast Primary Cells skin01	SKIN	PrimaryCulture		X	X	X	X		X	X
Roadmap	E056	29	Epithelial	#FF9D0C	SKIN.PEN.FRSK.FIB.02	Foreskin Fibroblast Primary Cells skin02	SKIN	PrimaryCulture		X	X	X	X		X	X
Roadmap	E059	30	Epithelial	#FF9D0C	SKIN.PEN.FRSK.MEL.01	Foreskin Melanocyte Primary Cells skin01	SKIN	PrimaryCulture		X	X	X	X		X	X
Roadmap	E061	31	Epithelial	#FF9D0C	SKIN.PEN.FRSK.MEL.03	Foreskin Melanocyte Primary Cells skin03	SKIN	PrimaryCulture		X	X	X	X		X	X
Roadmap	E057	32	Epithelial	#FF9D0C	SKIN.PEN.FRSK.KER.02	Foreskin Keratinocyte Primary Cells skin02	SKIN	PrimaryCulture		X	X	X	X		X	X
Roadmap	E058	33	Epithelial	#FF9D0C	SKIN.PEN.FRSK.KER.03	Foreskin Keratinocyte Primary Cells skin03	SKIN	PrimaryCulture		X	X	X	X		X	X
Roadmap	E028	34	Epithelial	#FF9D0C	BRST.HMEC.35	Breast variant Human Mammary Epithelial Cells (vHMEC)	BREAST	PrimaryCulture		X	X	X	X		X	X
Roadmap	E027	35	Epithelial	#FF9D0C	BRST.MYO	Breast Myoepithelial Primary Cells	BREAST	PrimaryCell		X	X	X	X		X	X
Roadmap	E054	36	Neurosph	#FFD924	BRN.GANGEM.DR.NRSPHR	Ganglion Eminence derived primary cultured neurospheres	BRAIN	PrimaryCulture		X	X	X	X		X	X
Roadmap	E053	37	Neurosph	#FFD924	BRN.CRTX.DR.NRSPHR	Cortex derived primary cultured neurospheres	BRAIN	PrimaryCulture		X	X	X	X		X	X
Roadmap	E112	38	Thymus	#DAB92E	THYM	Thymus	THYMUS	PrimaryTissue		X	X	X	X		X	X
Roadmap	E093	39	Thymus	#DAB92E	THYM.FET	Fetal Thymus	THYMUS	PrimaryTissue		X	X	X	X		X	X
Roadmap	E071	40	Brain	#C5912B	BRN.HIPP.MID	Brain Hippocampus Middle	BRAIN	PrimaryTissue		X	X	X	X		X	X
Roadmap	E074	41	Brain	#C5912B	BRN.SUB.NIG	Brain Substantia Nigra	BRAIN	PrimaryTissue		X	X	X	X		X	X
Roadmap	E068	42	Brain	#C5912B	BRN.ANT.CAUD	Brain Anterior Caudate	BRAIN	PrimaryTissue		X	X	X	X		X	X
Roadmap	E069	43	Brain	#C5912B	BRN.CING.GYR	Brain Cingulate Gyrus	BRAIN	PrimaryTissue		X	X	X	X		X	X
Roadmap	E072	44	Brain	#C5912B	BRN.INF.TMP	Brain Inferior Temporal Lobe	BRAIN	PrimaryTissue		X	X	X	X		X	X
Roadmap	E067	45	Brain	#C5912B	BRN.ANG.GYR	Brain Angular Gyrus	BRAIN	PrimaryTissue		X	X	X	X		X	X
Roadmap	E073	46	Brain	#C5912B	BRN.DL.PRFRNTL.CRTX	Brain dorsolateral prefrontal cortex	BRAIN	PrimaryTissue		X	X	X	X		X	X
Roadmap	E070	47	Brain	#C5912B	BRN.GRM.MTRX	Brain Germinal Matrix	BRAIN	PrimaryTissue		X	X	X	X		X	X
Roadmap	E082	48	Brain	#C5912B	BRN.FET.F	Fetal Brain Female	BRAIN	PrimaryTissue		X	X	X	X		X	X
Roadmap	E081	49	Brain	#C5912B	BRN.FET.M	Fetal Brain Male	BRAIN	PrimaryTissue		X	X	X	X		X	X
Roadmap	E063	50	Adipose	#AF5B39	FAT.ADIP.NUC	Adipose Nuclei	FAT	PrimaryTissue		X	X	X	X		X	X
Roadmap	E100	51	Muscle	#C2655D	MUS.PSOAS	Psoas Muscle	MUSCLE	PrimaryTissue		X	X	X	X		X	X
Roadmap	E108	52	Muscle	#C2655D	MUS.SKLT.F	Skeletal Muscle Female	MUSCLE	PrimaryTissue		X	X	X	X		X	X
Roadmap	E107	53	Muscle	#C2655D	MUS.SKLT.M	Skeletal Muscle Male	MUSCLE	PrimaryTissue		X	X	X	X		X	X
Roadmap	E089	54	Muscle	#C2655D	MUS.TRNK.FET	Fetal Muscle Trunk	MUSCLE	PrimaryTissue		X	X	X	X		X	X
Roadmap	E090	55	Muscle	#C2655D	MUS.LEG.FET	Fetal Muscle Leg	MUSCLE_LEG	PrimaryTissue		X	X	X	X		X	X
Roadmap	E083	56	Heart	#D56F80	HRT.FET	Fetal Heart	HEART	PrimaryTissue		X	X	X	X		X	X
Roadmap	E104	57	Heart	#D56F80	HRT.ATR.R	Right Atrium	HEART	PrimaryTissue		X	X	X	X		X	X
Roadmap	E095	58	Heart	#D56F80	HRT.VENT.L	Left Ventricle	HEART	PrimaryTissue		X	X	X	X		X	X
Roadmap	E105	59	Heart	#D56F80	HRT.VNT.R	Right Ventricle	HEART	PrimaryTissue		X	X	X	X		X	X
Roadmap	E065	60	Heart	#D56F80	VAS.AOR	Aorta	VASCULAR	PrimaryTissue		X	X	X	X		X	X
Roadmap	E078	61	Sm. Muscle	#F182BC	GI.DUO.SM.MUS	Duodenum Smooth Muscle	GI_DUODENUM	PrimaryTissue		X	X	X	X		X	X
Roadmap	E076	62	Sm. Muscle	#F182BC	GI.CLN.SM.MUS	Colon Smooth Muscle	GI_COLON	PrimaryTissue		X	X	X	X		X	X
Roadmap	E103	63	Sm. Muscle	#F182BC	GI.RECT.SM.MUS	Rectal Smooth Muscle	GI_RECTUM	PrimaryTissue		X	X	X	X		X	X
Roadmap	E111	64	Sm. Muscle	#F182BC	GI.STMC.MUS	Stomach Smooth Muscle	GI_STOMACH	PrimaryTissue		X	X	X	X		X	X
Roadmap	E092	65	Digestive	#C58DAA	GI.STMC.FET	Fetal Stomach	GI_STOMACH	PrimaryTissue		X	X	X	X		X	X
Roadmap	E085	66	Digestive	#C58DAA	GI.S.INT.FET	Fetal Intestine Small	GI_INTESTINE	PrimaryTissue		X	X	X	X		X	X
Roadmap	E084	67	Digestive	#C58DAA	GI.L.INT.FET	Fetal Intestine Large	GI_INTESTINE	PrimaryTissue		X	X	X	X		X	X
Roadmap	E109	68	Digestive	#C58DAA	GI.S.INT	Small Intestine	GI_INTESTINE	PrimaryTissue		X	X	X	X		X	X
Roadmap	E106	69	Digestive	#C58DAA	GI.CLN.SIG	Sigmoid Colon	GI_COLON	PrimaryTissue		X	X	X	X		X	X
Roadmap	E075	70	Digestive	#C58DAA	GI.CLN.MUC	Colonic Mucosa	GI_COLON	PrimaryTissue		X	X	X	X		X	X
Roadmap	E101	71	Digestive	#C58DAA	GI.RECT.MUC.29	Rectal Mucosa Donor 29	GI_RECTUM	PrimaryTissue		X	X	X	X		X	X
Roadmap	E102	72	Digestive	#C58DAA	GI.RECT.MUC.31	Rectal Mucosa Donor 31	GI_RECTUM	PrimaryTissue		X	X	X	X		X	X
Roadmap	E110	73	Digestive	#C58DAA	GI.STMC.MUC	Stomach Mucosa	GI_STOMACH	PrimaryTissue		X	X	X	X		X	X
Roadmap	E077	74	Digestive	#C58DAA	GI.DUO.MUC	Duodenum Mucosa	GI_DUODENUM	PrimaryTissue		X	X	X	X		X	X
Roadmap	E079	75	Digestive	#C58DAA	GI.ESO	Esophagus	GI_ESOPHAGUS	PrimaryTissue		X	X	X	X		X	X
Roadmap	E094	76	Digestive	#C58DAA	GI.STMC.GAST	Gastric	GI_STOMACH	PrimaryTissue		X	X	X	X		X	X
Roadmap	E099	77	Other	#999999	PLCNT.AMN	Placenta Amnion	PLACENTA	PrimaryTissue		X	X	X	X		X	X
Roadmap	E086	78	Other	#999999	KID.FET	Fetal Kidney	KIDNEY	PrimaryTissue		X	X	X	X		X	X
Roadmap	E088	79	Other	#999999	LNG.FET	Fetal Lung	LUNG	PrimaryTissue		X	X	X	X		X	X
Roadmap	E097	80	Other	#999999	OVRY	Ovary	OVARY	PrimaryTissue		X	X	X	X		X	X
Roadmap	E087	81	Other	#999999	PANC.ISLT	Pancreatic Islets	PANCREAS	PrimaryTissue		X	X	X	X		X	X
Roadmap	E080	82	Other	#999999	ADRL.GLND.FET	Fetal Adrenal Gland	ADRENAL	PrimaryTissue		X	X	X	X		X	X
Roadmap	E091	83	Other	#999999	PLCNT.FET	Placenta	PLACENTA	PrimaryTissue		X	X	X	X		X	X
Roadmap	E066	84	Other	#999999	LIV.ADLT	Liver	LIVER	PrimaryTissue		X	X	X	X		X	X
Roadmap	E098	85	Other	#999999	PANC	Pancreas	PANCREAS	PrimaryTissue		X	X	X	X		X	X
Roadmap	E096	86	Other	#999999	LNG	Lung	LUNG	PrimaryTissue		X	X	X	X		X	X
Roadmap	E113	87	Other	#999999	SPLN	Spleen	SPLEEN	PrimaryTissue		X	X	X	X		X	X
IHEC	Breast_Luminal_progenitors	88	Epithelial	#CD6090	Breast_Luminal_progenitors	Breast Lumunial Mature Cells	BREAST	PrimaryCell		X	X	X	X		X	X
IHEC	Breast_Stromal	89	Epithelial	#CD6090	Breast_Stromal	Breast Lumunial Progenitors Cells	BREAST	PrimaryCell	X	X	X	X	X		X	X
IHEC	Breast_Basal_Basal	90	Epithelial	#CD6090	Breast_Basal_Basal	Breast Basal Cells	BREAST	PrimaryCell	X	X	X	X	X		X	X
IHEC	Breast_Luminal_cells_mature	91	Epithelial	#CD6090	Breast_Luminal_cells_mature	Breast Stromal Cell	BREAST	PrimaryCell	X	X	X	X	X		X	X
ENCODE 3	kidney	92	Other	#FF4500	kidney	Kidney	KIDNEY	PrimaryTissue			X	X	X	X	X
ENCODE 3	thyroid	93	Other	#9370DB	thyroid	Thyroid	THYROID	PrimaryTissue	X		X	X	X
ENCODE 3	prostate	94	Other	#87CEFA	prostate	Prostate	PROSTATE	PrimaryTissue	X		X		X		X	X
IHEC	EndoFollicular	95	Epithelial	#FF8C69	EndoFollicular	EndoFollicular	ENDOMETRIUM	PrimaryCulture	X	X	X	X	X		X	X
IHEC	EndoSecretory	96	Epithelial	#FF8C69	EndoSecretory	EndoSecretory	ENDOMETRIUM	PrimaryCulture	X	X	X	X	X		X	X
IHEC	EndoStroma1	97	Mesench	#FF8C69	EndoStroma1	EndoStroma1	ENDOMETRIUM	PrimaryCulture	X	X	X	X	X		X	X
IHEC	EndoStroma2	98	Mesench	#FF8C69	EndoStroma2	EndoStroma2	ENDOMETRIUM	PrimaryCulture	X	X	X	X	X		X	X
Curry E. et al, 2018	ovarian_surface_epithelium.P1	99	Epithelial	#999999	Ovarian surface epithelium1	Ovarian surface epithelium1	OVARY	PrimaryTissue		X			X			X
Curry E. et al, 2018	ovarian_surface_epithelium.P2	100	Epithelial	#999999	Ovarian surface epithelium2	Ovarian surface epithelium2	OVARY	PrimaryTissue		X			X			X
Curry E. et al, 2018	ovarian_surface_epithelium.P3	101	Epithelial	#999999	Ovarian surface epithelium1	Ovarian surface epithelium1	OVARY	PrimaryTissue		X			X			X
Curry E. et al, 2018	ovarian_surface_epithelium.P4	102	Epithelial	#FF00FF	Fallopian tube epithelium	Fallopian tube epithelium	FALLOPIAN TUBE	PrimaryTissue		X			X			X
Karthaus W.R et al., 2014	NP57	103	Epithelial	#A3D7F4	Prostate luminal cell organoid	Prostate luminal cell organoid	PROSTATE	Organoid	X	X			X
Karthaus W.R et al., 2014	PPCA1	104	Epithelial	#6CA5C8	Prostate basal cell organoid	Prostate basal cell organoid	PROSTATE	Organoid	X	X		X	X
Gao D. et al, 2014	PCa1	105_CA	Epithelial	#5784A1	Prost−AdenoCA cell organoid1	Prostate tumor organoid cell line1 (AR-independent basal/mesenchymal prostate cancer phenotype)	PROSTATE	Organoid	X	X		X	X
Gao D. et al, 2014	PCa2	106_CA	Epithelial	#5784A1	Prost−AdenoCA cell organoid2	Prostate tumor organoid cell line1 (AR-dependent luminal prostate cancer phenotype)	PROSTATE	Organoid	X	X		X	X

### Sheet: BrowserInfo
Marks	Colors	Peaks (use automatic scale with -log10(Pval) and barplot with reduced height)	Active/Repressed	High/Low signal
H3K27me3		Gapped	R	L
H3K9me1		Gapped	R	L
H3K9me3		Gapped	R	L
DNase		Narrow	A	H
H2A.Z		Gapped	A	H
H2AK5ac		Gapped	A	H
H2AK9ac		Gapped	A	H
H2BK120ac		Gapped	A	H
H2BK12ac		Gapped	A	H
H2BK15ac		Gapped	A	H
H2BK20ac		Gapped	A	H
H2BK5ac		Gapped	A	H
H3K14ac		Gapped	A	H
H3K18ac		Gapped	A	H
H3K23ac		Gapped	A	H
H3K23me2		Gapped	A	H
H3K27ac		Gapped	A	H
H3K36me3		Gapped	A	L
H3K4ac		Gapped	A	H
H3K4me1		Gapped	A	H
H3K4me2		Gapped	A	H
H3K4me3		Gapped	A	H
H3K56ac		Gapped	A	H
H3K79me1		Gapped	A	L
H3K79me2		Gapped	A	L
H3K9ac		Gapped	A	H
H4K12ac		Gapped	A	H
H4K20me1		Gapped	A	L
H4K5ac		Gapped	A	H
H4K8ac		Gapped	A	H
H4K91ac		Gapped	A	H
H3T11ph		Gapped	?
mCRF			?
RNA-seq			?
RRBS			?
WGBS			?
FoldChange Scale
Signal track Pval Scale (use max, with 3 pixel smoothing)	For High use 2-40	For Low use 2-15
